## Supplemental Table 1 for "p38α MAPK integrates opposing oncogenic APC/β-catenin/TCF and GUCY2C tumor-suppressor axes in colorectal cancer"

### Sheet: Antibodies
Reagent	Supplier	Catalog #
p38⍺	Cell Signaling Technology	9218
p-p38⍺	Thermo Fisher Scientific	MA5-15177
P38β	Cell Signaling Technology	2339
P38γ	Cell Signaling Technology	2307
P38δ	Cell Signaling Technology	2308
HSP90	Cell Signaling Technology	4877
p-HSP27	Cell Signaling Technology	9709
HSP27	Cell Signaling Technology	2402
Vinculin	Cell Signaling Technology	13901
RNAP2	Abcam	26721
TBP	Cell Signaling Technology	44059
Cas9	Active Motif	61757
p-ERK1/2	Cell Signaling Technology	4370
ERK1/2	Cell Signaling Technology	9102

### Sheet: Taqman Probes
Target	ID	Species
Guca2a	Hs00157859_m1	Human
Guca2b	Hs00200071_m1	Human
Gapdh	Hs02758991_g1	Human
Mapk14	Hs01051152_m1	Human

### Sheet: siRNAs
Target	Invitrogen Assay ID	Species
MAPK14	s3586	Human
Scramble	s813	Human

### Sheet: CRISPR gRNAs
Target	Sequence
MAPK11
MAPK11
MAPK11
MAPK12
MAPK12
MAPK12
MAPK13	GUGCCAUAGAUUCUGGAUUU
MAPK13	CUGGCUACGUGGUGACCCGC
MAPK13	GCAUUGACCACUGACCUGUC
MAPK14	AGGAGAGGCCCACGUUCUAC
MAPK14	AGACAGGUUCUGGUAACGCU
MAPK14	AGGCCUGGCCCUCGGGCGCG
